# KMT1/Suv39 methyltransferase family regulates peripheral heterochromatin tethering via histone and non-histone protein methylations

**DOI:** 10.1101/240952

**Authors:** Radhika Arasala Rao, Alhad Ashok Ketkar, Neelam Kedia, Vignesh K Krishnamoorthy, Vairavan Lakshmanan, Pankaj Kumar, Abhishek Mohanty, Shilpa Dilip Kumar, Sufi O Raja, Akash Gulyani, ChandraPrakash Chaturvedi, Marjorie Brand, Dasaradhi Palakodeti, Shravanti Rampalli

## Abstract

Euchromatic histone methyltransferases (EHMTs), members of the KMT1 family, methylate histone and non-histone proteins. Here we uncover a novel role for EHMTs in regulating heterochromatin anchorage to the nuclear periphery (NP) via non-histone (LaminB1) methylations. We show that EHMTs methylates and stabilizes LaminB1 (LMNB1), which associates with the H3K9me2-marked peripheral heterochromatin. Loss of LMNB1 methylation or EHMTs abrogates the heterochromatin anchorage from the NP. We further demonstrate that the loss of EHMTs induces many hallmarks of aging including global reduction of H3K27methyl marks along with altered nuclear-morphology. Consistent with this, we observed a gradual depletion of EHMTs, which correlates with loss of methylated LMNB1 and peripheral heterochromatin in aging human fibroblasts. Restoration of EHMT expression reverts peripheral heterochromatin defect in aged cells. Collectively our work elucidates a new mechanism by which EHMTs regulate heterochromatin domain organization and reveals their impact on fundamental changes associated with the intrinsic aging process.
