## Supplementary material for "KMT1/Suv39 methyltransferase family regulates peripheral heterochromatin tethering via histone and non-histone protein methylations": GSEA upregulated pathways for EHMT1

### Sheet: GSEA upregulated pathway EHMT1
							GSEA-upregulated pathways for EHMT1
Pathway Analysis
Collection(s):	CP, CP:BIOCARTA, CP:KEGG, CP:REACTOME
# overlaps shown:	100
# genesets in collections:	1329
# genes in comparison (n):	994
# genes in universe (N):	45956
Gene Set Name	# Genes in Gene Set (K)	Description	# Genes in Overlap (k)	k/K	p-value	FDR q-value
PID_INTEGRIN4_PATHWAY	11	Alpha6 beta4 integrin-ligand interactions	4	0.3636	6.36e-05	0.000862
REACTOME_N_GLYCAN_ANTENNAE_ELONGATION	14	Genes involved in N-Glycan antennae elongation	5	0.3571	7.98e-06	0.000184
REACTOME_FORMATION_OF_TUBULIN_FOLDING_INTERMEDIATES_BY_CCT_TRIC	22	Genes involved in Formation of tubulin folding intermediates by CCT/TriC	7	0.3182	2.78e-07	1.25e-05
KEGG_STEROID_BIOSYNTHESIS	17	Steroid biosynthesis	5	0.2941	2.34e-05	0.000383
REACTOME_CHOLESTEROL_BIOSYNTHESIS	24	Genes involved in Cholesterol biosynthesis	7	0.2917	5.44e-07	2.13e-05
REACTOME_PREFOLDIN_MEDIATED_TRANSFER_OF_SUBSTRATE_TO_CCT_TRIC	28	Genes involved in Prefoldin mediated transfer of substrate to CCT/TriC	8	0.2857	9.86e-08	5.96e-06
REACTOME_N_GLYCAN_ANTENNAE_ELONGATION_IN_THE_MEDIAL_TRANS_GOLGI	18	Genes involved in N-glycan antennae elongation in the medial/trans-Golgi	5	0.2778	3.18e-05	0.000498
PID_INTEGRIN3_PATHWAY	43	Beta3 integrin cell surface interactions	11	0.2558	1.4e-09	1.17e-07
REACTOME_TGF_BETA_RECEPTOR_SIGNALING_ACTIVATES_SMADS	26	Genes involved in TGF-beta receptor signaling activates SMADs	6	0.2308	1.6e-05	0.0003
REACTOME_TRANSPORT_TO_THE_GOLGI_AND_SUBSEQUENT_MODIFICATION	33	Genes involved in Transport to the Golgi and subsequent modification	7	0.2121	5.67e-06	0.000145
REACTOME_NCAM1_INTERACTIONS	39	Genes involved in NCAM1 interactions	8	0.2051	1.58e-06	5.68e-05
PID_INTEGRIN1_PATHWAY	66	Beta1 integrin cell surface interactions	12	0.1818	1.65e-08	1.16e-06
REACTOME_METABOLISM_OF_VITAMINS_AND_COFACTORS	51	Genes involved in Metabolism of vitamins and cofactors	9	0.1765	1.35e-06	4.97e-05
KEGG_SPHINGOLIPID_METABOLISM	40	Sphingolipid metabolism	7	0.175	2.17e-05	0.000374
KEGG_TGF_BETA_SIGNALING_PATHWAY	86	TGF-beta signaling pathway	15	0.1744	4.99e-10	5.52e-08
KEGG_P53_SIGNALING_PATHWAY	69	p53 signaling pathway	12	0.1739	2.79e-08	1.85e-06
KEGG_N_GLYCAN_BIOSYNTHESIS	46	N-Glycan biosynthesis	8	0.1739	5.87e-06	0.000147
REACTOME_PROTEIN_FOLDING	53	Genes involved in Protein folding	9	0.1698	1.89e-06	6.6e-05
PID_P73PATHWAY	79	p73 transcription factor network	13	0.1646	1.48e-08	1.1e-06
PID_FGF_PATHWAY	55	FGF signaling pathway	9	0.1636	2.6e-06	8.44e-05
REACTOME_P53_DEPENDENT_G1_DNA_DAMAGE_RESPONSE	57	Genes involved in p53-Dependent G1 DNA Damage Response	9	0.1579	3.55e-06	0.000105
REACTOME_P53_INDEPENDENT_G1_S_DNA_DAMAGE_CHECKPOINT	51	Genes involved in p53-Independent G1/S DNA damage checkpoint	8	0.1569	1.3e-05	0.000262
REACTOME_SCF_BETA_TRCP_MEDIATED_DEGRADATION_OF_EMI1	51	Genes involved in SCF-beta-TrCP mediated degradation of Emi1	8	0.1569	1.3e-05	0.000262
REACTOME_COLLAGEN_FORMATION	58	Genes involved in Collagen formation	9	0.1552	4.12e-06	0.000109
REACTOME_CYCLIN_E_ASSOCIATED_EVENTS_DURING_G1_S_TRANSITION_	65	Genes involved in Cyclin E associated events during G1/S transition	10	0.1538	1.31e-06	4.96e-05
PID_P53_DOWNSTREAM_PATHWAY	137	Direct p53 effectors	21	0.1533	2.39e-12	4.13e-10
REACTOME_ASPARAGINE_N_LINKED_GLYCOSYLATION	81	Genes involved in Asparagine N-linked glycosylation	12	0.1481	1.77e-07	9.74e-06
PID_TAP63_PATHWAY	54	Validated transcriptional targets of TAp63 isoforms	8	0.1481	2.01e-05	0.000356
KEGG_BASAL_CELL_CARCINOMA	55	Basal cell carcinoma	8	0.1455	2.31e-05	0.000383
KEGG_COLORECTAL_CANCER	62	Colorectal cancer	9	0.1452	7.26e-06	0.000175
KEGG_ECM_RECEPTOR_INTERACTION	84	ECM-receptor interaction	12	0.1429	2.66e-07	1.25e-05
KEGG_SMALL_CELL_LUNG_CANCER	84	Small cell lung cancer	12	0.1429	2.66e-07	1.25e-05
REACTOME_SIGNALING_BY_TGF_BETA_RECEPTOR_COMPLEX	63	Genes involved in Signaling by TGF-beta Receptor Complex	9	0.1429	8.31e-06	0.000187
REACTOME_SCFSKP2_MEDIATED_DEGRADATION_OF_P27_P21	56	Genes involved in SCF(Skp2)-mediated degradation of p27/p21	8	0.1429	2.64e-05	0.000423
KEGG_MELANOMA	71	Melanoma	10	0.1408	3e-06	9.27e-05
REACTOME_ACTIVATION_OF_NF_KAPPAB_IN_B_CELLS	64	Genes involved in Activation of NF-kappaB in B Cells	9	0.1406	9.48e-06	0.00021
KEGG_GLIOMA	65	Glioma	9	0.1385	1.08e-05	0.000228
PID_RB_1PATHWAY	65	Regulation of retinoblastoma protein	9	0.1385	1.08e-05	0.000228
REACTOME_SIGNALING_BY_WNT	65	Genes involved in Signaling by Wnt	9	0.1385	1.08e-05	0.000228
REACTOME_POST_TRANSLATIONAL_PROTEIN_MODIFICATION	188	Genes involved in Post-translational protein modification	26	0.1383	7.33e-14	1.95e-11
KEGG_CHRONIC_MYELOID_LEUKEMIA	73	Chronic myeloid leukemia	10	0.137	3.88e-06	0.000105
REACTOME_DOWNSTREAM_SIGNALING_EVENTS_OF_B_CELL_RECEPTOR_BCR	97	Genes involved in Downstream Signaling Events Of B Cell Receptor (BCR)	13	0.134	1.83e-07	9.74e-06
PID_CMYB_PATHWAY	84	C-MYB transcription factor network	11	0.131	2.02e-06	6.72e-05
REACTOME_REGULATION_OF_MRNA_STABILITY_BY_PROTEINS_THAT_BIND_AU_RICH_ELEMENTS	84	Genes involved in Regulation of mRNA Stability by Proteins that Bind AU-rich Elements	11	0.131	2.02e-06	6.72e-05
PID_P75_NTR_PATHWAY	69	p75(NTR)-mediated signaling	9	0.1304	1.77e-05	0.000318
REACTOME_SPHINGOLIPID_METABOLISM	69	Genes involved in Sphingolipid metabolism	9	0.1304	1.77e-05	0.000318
PID_TRKR_PATHWAY	62	Neurotrophic factor-mediated Trk receptor signaling	8	0.129	5.61e-05	0.000776
REACTOME_INTEGRIN_CELL_SURFACE_INTERACTIONS	79	Genes involved in Integrin cell surface interactions	10	0.1266	8.01e-06	0.000184
REACTOME_EXTRACELLULAR_MATRIX_ORGANIZATION	87	Genes involved in Extracellular matrix organization	11	0.1264	2.87e-06	9.1e-05
KEGG_WNT_SIGNALING_PATHWAY	151	Wnt signaling pathway	19	0.1258	8.5e-10	7.53e-08
REACTOME_NCAM_SIGNALING_FOR_NEURITE_OUT_GROWTH	64	Genes involved in NCAM signaling for neurite out-growth	8	0.125	7.06e-05	0.000933
KEGG_FOCAL_ADHESION	201	Focal adhesion	25	0.1244	2.48e-12	4.13e-10
WNT_SIGNALING	89	Genes related to Wnt-mediated signal transduction	11	0.1236	3.6e-06	0.000105
PID_SMAD2_3NUCLEAR_PATHWAY	82	Regulation of nuclear SMAD2/3 signaling	10	0.122	1.12e-05	0.000233
KEGG_ADHERENS_JUNCTION	75	Adherens junction	9	0.12	3.5e-05	0.000523
PID_AVB3_INTEGRIN_PATHWAY	75	Integrins in angiogenesis	9	0.12	3.5e-05	0.000523
KEGG_ARRHYTHMOGENIC_RIGHT_VENTRICULAR_CARDIOMYOPATHY_ARVC	76	Arrhythmogenic right ventricular cardiomyopathy (ARVC)	9	0.1184	3.89e-05	0.000569
REACTOME_ANTIGEN_PROCESSING_CROSS_PRESENTATION	76	Genes involved in Antigen processing-Cross presentation	9	0.1184	3.89e-05	0.000569
KEGG_HYPERTROPHIC_CARDIOMYOPATHY_HCM	85	Hypertrophic cardiomyopathy (HCM)	10	0.1176	1.55e-05	0.000294
REACTOME_L1CAM_INTERACTIONS	86	Genes involved in L1CAM interactions	10	0.1163	1.72e-05	0.000317
KEGG_PATHWAYS_IN_CANCER	328	Pathways in cancer	38	0.1159	5.75e-17	2.55e-14
REACTOME_CELL_JUNCTION_ORGANIZATION	78	Genes involved in Cell junction organization	9	0.1154	4.8e-05	0.000678
PID_MYC_ACTIV_PATHWAY	79	Validated targets of C-MYC transcriptional activation	9	0.1139	5.31e-05	0.000743
KEGG_HEMATOPOIETIC_CELL_LINEAGE	88	Hematopoietic cell lineage	10	0.1136	2.11e-05	0.000369
PID_BETA_CATENIN_NUC_PATHWAY	80	Regulation of nuclear beta catenin signaling and target gene transcription	9	0.1125	5.87e-05	0.000804
REACTOME_TRANSPORT_OF_GLUCOSE_AND_OTHER_SUGARS_BILE_SALTS_AND_ORGANIC_ACIDS_METAL_IONS_AND_AMINE_COMPOUNDS	89	Genes involved in Transport of glucose and other sugars, bile salts and organic acids, metal ions and amine compounds	10	0.1124	2.33e-05	0.000383
REACTOME_MITOTIC_G1_G1_S_PHASES	137	Genes involved in Mitotic G1-G1/S phases	15	0.1095	3.2e-07	1.37e-05
KEGG_CYTOKINE_CYTOKINE_RECEPTOR_INTERACTION	267	Cytokine-cytokine receptor interaction	29	0.1086	1.44e-12	3.19e-10
KEGG_MELANOGENESIS	102	Melanogenesis	11	0.1078	1.36e-05	0.00027
REACTOME_AXON_GUIDANCE	251	Genes involved in Axon guidance	27	0.1076	1.06e-11	1.57e-09
KEGG_NEUROTROPHIN_SIGNALING_PATHWAY	126	Neurotrophin signaling pathway	13	0.1032	3.77e-06	0.000105
REACTOME_SIGNALING_BY_THE_B_CELL_RECEPTOR_BCR	126	Genes involved in Signaling by the B Cell Receptor (BCR)	13	0.1032	3.77e-06	0.000105
NABA_ECM_REGULATORS	238	Genes encoding enzymes and their regulators involved in the remodeling of the extracellular matrix	24	0.1008	5.57e-10	5.7e-08
REACTOME_RNA_POL_I_RNA_POL_III_AND_MITOCHONDRIAL_TRANSCRIPTION	122	Genes involved in RNA Polymerase I, RNA Polymerase III, and Mitochondrial Transcription	12	0.0984	1.44e-05	0.000278
REACTOME_G1_S_TRANSITION	112	Genes involved in G1/S Transition	11	0.0982	3.3e-05	0.00051
KEGG_CELL_ADHESION_MOLECULES_CAMS	134	Cell adhesion molecules (CAMs)	13	0.097	7.46e-06	0.000177
KEGG_AXON_GUIDANCE	129	Axon guidance	12	0.093	2.53e-05	0.000411
REACTOME_SIGNALLING_BY_NGF	217	Genes involved in Signalling by NGF	20	0.0922	6.76e-08	4.28e-06
KEGG_LYSOSOME	121	Lysosome	11	0.0909	6.74e-05	0.000905
REACTOME_METABOLISM_OF_PROTEINS	518	Genes involved in Metabolism of proteins	46	0.0888	9.8e-16	3.26e-13
REACTOME_NGF_SIGNALLING_VIA_TRKA_FROM_THE_PLASMA_MEMBRANE	137	Genes involved in NGF signalling via TRKA from the plasma membrane	12	0.0876	4.6e-05	0.000658
NABA_CORE_MATRISOME	275	Ensemble of genes encoding core extracellular matrix including ECM glycoproteins, collagens and proteoglycans	24	0.0873	9.92e-09	7.76e-07
NABA_SECRETED_FACTORS	344	Genes encoding secreted soluble factors	29	0.0843	6.65e-10	6.31e-08
REACTOME_DEVELOPMENTAL_BIOLOGY	396	Genes involved in Developmental Biology	33	0.0833	6.07e-11	8.06e-09
NABA_ECM_GLYCOPROTEINS	196	Genes encoding structural ECM glycoproteins	16	0.0816	6.57e-06	0.000162
REACTOME_TRANSCRIPTION	210	Genes involved in Transcription	17	0.081	3.83e-06	0.000105
NABA_MATRISOME	1028	Ensemble of genes encoding extracellular matrix and extracellular matrix-associated proteins	83	0.0807	1.07e-24	1.42e-21
KEGG_MAPK_SIGNALING_PATHWAY	267	MAPK signaling pathway	21	0.0787	4.66e-07	1.88e-05
NABA_MATRISOME_ASSOCIATED	753	Ensemble of genes encoding ECM-associated proteins including ECM-affilaited proteins, ECM regulators and secreted factors	59	0.0784	2.93e-17	1.94e-14
REACTOME_PLATELET_ACTIVATION_SIGNALING_AND_AGGREGATION	208	Genes involved in Platelet activation, signaling and aggregation	16	0.0769	1.39e-05	0.000272
REACTOME_METABOLISM_OF_LIPIDS_AND_LIPOPROTEINS	478	Genes involved in Metabolism of lipids and lipoproteins	36	0.0753	1.42e-10	1.71e-08
REACTOME_METABOLISM_OF_AMINO_ACIDS_AND_DERIVATIVES	200	Genes involved in Metabolism of amino acids and derivatives	15	0.075	3.43e-05	0.000523
REACTOME_SLC_MEDIATED_TRANSMEMBRANE_TRANSPORT	241	Genes involved in SLC-mediated transmembrane transport	17	0.0705	2.33e-05	0.000383
REACTOME_METABOLISM_OF_CARBOHYDRATES	247	Genes involved in Metabolism of carbohydrates	17	0.0688	3.19e-05	0.000498
REACTOME_CELL_CYCLE	421	Genes involved in Cell Cycle	28	0.0665	2.09e-07	1.07e-05
REACTOME_NEURONAL_SYSTEM	279	Genes involved in Neuronal System	18	0.0645	4.43e-05	0.000639
REACTOME_HEMOSTASIS	466	Genes involved in Hemostasis	30	0.0644	1.57e-07	9.07e-06
REACTOME_TRANSMEMBRANE_TRANSPORT_OF_SMALL_MOLECULES	413	Genes involved in Transmembrane transport of small molecules	25	0.0605	4.91e-06	0.000128
REACTOME_ADAPTIVE_IMMUNE_SYSTEM	539	Genes involved in Adaptive Immune System	32	0.0594	3.76e-07	1.56e-05
REACTOME_IMMUNE_SYSTEM	933	Genes involved in Immune System	46	0.0493	2.83e-07	1.25e-05

### Sheet: GSEA downregulated pathwayEHMT1
						GSEA-downregulated pathways for EHMT1
Pathway Analysis
Collection(s):	CP, CP:BIOCARTA, CP:KEGG, CP:REACTOME
# overlaps shown:	100
# genesets in collections:	1329
# genes in comparison (n):	1657
# genes in universe (N):	45956
Gene Set Name	# Genes in Gene Set (K)	Description	# Genes in Overlap (k)	k/K	p-value	FDR q-value
REACTOME_UNWINDING_OF_DNA	11	Genes involved in Unwinding of DNA	7	0.6364	2.27e-08	4.72e-07
REACTOME_CYCLIN_A_B1_ASSOCIATED_EVENTS_DURING_G2_M_TRANSITION	15	Genes involved in Cyclin A/B1 associated events during G2/M transition	8	0.5333	1.44e-08	3.25e-07
REACTOME_G1_S_SPECIFIC_TRANSCRIPTION	19	Genes involved in G1/S-Specific Transcription	10	0.5263	2.48e-10	9.99e-09
BIOCARTA_MCM_PATHWAY	18	CDK Regulation of DNA Replication	9	0.5	3.65e-09	1.03e-07
REACTOME_INTERFERON_ALPHA_BETA_SIGNALING	64	Genes involved in Interferon alpha/beta signaling	29	0.4531	4.59e-25	1.02e-22
REACTOME_ACTIVATION_OF_THE_PRE_REPLICATIVE_COMPLEX	31	Genes involved in Activation of the pre-replicative complex	14	0.4516	8.87e-13	4.91e-11
PID_FOXM1_PATHWAY	40	FOXM1 transcription factor network	18	0.45	5.17e-16	4.58e-14
BIOCARTA_ETS_PATHWAY	18	METS affect on Macrophage Differentiation	8	0.4444	8.9e-08	1.5e-06
BIOCARTA_ATRBRCA_PATHWAY	21	Role of BRCA1, BRCA2 and ATR in Cancer Susceptibility	9	0.4286	2e-08	4.29e-07
REACTOME_DNA_STRAND_ELONGATION	30	Genes involved in DNA strand elongation	12	0.4	2.2e-10	9.42e-09
ST_GAQ_PATHWAY	28	G alpha q Pathway	11	0.3929	1.58e-09	4.77e-08
REACTOME_G2_M_CHECKPOINTS	45	Genes involved in G2/M Checkpoints	17	0.3778	1.15e-13	6.94e-12
BIOCARTA_G2_PATHWAY	24	Cell Cycle: G2/M Checkpoint	9	0.375	8.07e-08	1.39e-06
REACTOME_E2F_MEDIATED_REGULATION_OF_DNA_REPLICATION	35	Genes involved in E2F mediated regulation of DNA replication	13	0.3714	1.17e-10	5.18e-09
PID_AURORA_A_PATHWAY	31	Aurora A signaling	11	0.3548	5.64e-09	1.5e-07
REACTOME_ACTIVATION_OF_ATR_IN_RESPONSE_TO_REPLICATION_STRESS	38	Genes involved in Activation of ATR in response to replication stress	13	0.3421	3.88e-10	1.43e-08
PID_AURORA_B_PATHWAY	39	Aurora B signaling	13	0.3333	5.62e-10	1.97e-08
REACTOME_INTERFERON_GAMMA_SIGNALING	63	Genes involved in Interferon gamma signaling	20	0.3175	3.78e-14	2.64e-12
PID_ATR_PATHWAY	39	ATR signaling pathway	12	0.3077	7.35e-09	1.87e-07
KEGG_DNA_REPLICATION	36	DNA replication	11	0.3056	3.39e-08	6.53e-07
SIG_PIP3_SIGNALING_IN_B_LYMPHOCYTES	36	Genes related to PIP3 signaling in B lymphocytes	11	0.3056	3.39e-08	6.53e-07
PID_PLK1_PATHWAY	46	PLK1 signaling events	14	0.3043	4.83e-10	1.73e-08
PID_FANCONI_PATHWAY	47	Fanconi anemia pathway	14	0.2979	6.65e-10	2.21e-08
PID_IL23_PATHWAY	37	IL23-mediated signaling events	11	0.2973	4.67e-08	8.27e-07
PID_EPO_PATHWAY	34	EPO signaling pathway	10	0.2941	2.15e-07	3.32e-06
KEGG_CELL_CYCLE	128	Cell cycle	37	0.2891	2.37e-23	3.49e-21
NABA_PROTEOGLYCANS	35	Genes encoding proteoglycans	10	0.2857	2.91e-07	4.39e-06
REACTOME_IL1_SIGNALING	39	Genes involved in Interleukin-1 signaling	11	0.2821	8.56e-08	1.46e-06
PID_IL6_7_PATHWAY	47	IL6-mediated signaling events	13	0.2766	7.44e-09	1.87e-07
REACTOME_INTERFERON_SIGNALING	159	Genes involved in Interferon Signaling	42	0.2642	1.32e-24	2.5e-22
PID_TCPTP_PATHWAY	43	Signaling events mediated by TCPTP	11	0.2558	2.57e-07	3.93e-06
REACTOME_CIRCADIAN_CLOCK	53	Genes involved in Circadian Clock	13	0.2453	3.64e-08	6.91e-07
REACTOME_CYTOKINE_SIGNALING_IN_IMMUNE_SYSTEM	270	Genes involved in Cytokine Signaling in Immune system	66	0.2444	1.24e-35	8.24e-33
PID_HIF1_TFPATHWAY	66	HIF-1-alpha transcription factor network	16	0.2424	1.18e-09	3.66e-08
PID_SHP2_PATHWAY	58	SHP2 signaling	14	0.2414	1.36e-08	3.12e-07
REACTOME_G1_S_TRANSITION	112	Genes involved in G1/S Transition	27	0.2411	2.98e-15	2.33e-13
REACTOME_NOTCH1_INTRACELLULAR_DOMAIN_REGULATES_TRANSCRIPTION	46	Genes involved in NOTCH1 Intracellular Domain Regulates Transcription	11	0.2391	5.4e-07	7.56e-06
REACTOME_M_G1_TRANSITION	81	Genes involved in M/G1 Transition	19	0.2346	6.22e-11	3.06e-09
REACTOME_MITOTIC_G1_G1_S_PHASES	137	Genes involved in Mitotic G1-G1/S phases	32	0.2336	2.25e-17	2.3e-15
REACTOME_SIGNALING_BY_ILS	107	Genes involved in Signaling by Interleukins	25	0.2336	6.81e-14	4.31e-12
PID_E2F_PATHWAY	74	E2F transcription factor network	17	0.2297	8.88e-10	2.81e-08
REACTOME_MITOTIC_M_M_G1_PHASES	172	Genes involved in Mitotic M-M/G1 phases	39	0.2267	2.3e-20	2.55e-18
REACTOME_DNA_REPLICATION	192	Genes involved in DNA Replication	43	0.224	4.42e-22	5.88e-20
PID_IL12_2PATHWAY	63	IL12-mediated signaling events	14	0.2222	4.24e-08	7.83e-07
PID_REG_GR_PATHWAY	82	Glucocorticoid receptor regulatory network	18	0.2195	6.32e-10	2.15e-08
REACTOME_SYNTHESIS_OF_DNA	92	Genes involved in Synthesis of DNA	20	0.2174	8.63e-11	4.1e-09
REACTOME_S_PHASE	109	Genes involved in S Phase	23	0.211	6.55e-12	3.35e-10
REACTOME_MITOTIC_G2_G2_M_PHASES	81	Genes involved in Mitotic G2-G2/M phases	17	0.2099	3.91e-09	1.08e-07
REACTOME_MITOTIC_PROMETAPHASE	87	Genes involved in Mitotic Prometaphase	18	0.2069	1.75e-09	5.18e-08
REACTOME_CELL_CYCLE_MITOTIC	325	Genes involved in Cell Cycle, Mitotic	65	0.2	1.29e-29	4.29e-27
REACTOME_SIGNALING_BY_NOTCH1	70	Genes involved in Signaling by NOTCH1	14	0.2	1.73e-07	2.71e-06
REACTOME_ASSEMBLY_OF_THE_PRE_REPLICATIVE_COMPLEX	65	Genes involved in Assembly of the pre-replicative complex	13	0.2	4.75e-07	6.71e-06
REACTOME_ANTIVIRAL_MECHANISM_BY_IFN_STIMULATED_GENES	66	Genes involved in Antiviral mechanism by IFN-stimulated genes	13	0.197	5.72e-07	7.84e-06
PID_SMAD2_3NUCLEAR_PATHWAY	82	Regulation of nuclear SMAD2/3 signaling	16	0.1951	3.35e-08	6.53e-07
REACTOME_SIGNALING_BY_NOTCH	103	Genes involved in Signaling by NOTCH	20	0.1942	7.31e-10	2.37e-08
REACTOME_ORC1_REMOVAL_FROM_CHROMATIN	67	Genes involved in Orc1 removal from chromatin	13	0.194	6.86e-07	9.12e-06
REACTOME_ACTIVATED_TLR4_SIGNALLING	93	Genes involved in Activated TLR4 signalling	18	0.1935	5.4e-09	1.47e-07
REACTOME_MYD88_MAL_CASCADE_INITIATED_ON_PLASMA_MEMBRANE	83	Genes involved in MyD88:Mal cascade initiated on plasma membrane	16	0.1928	4.01e-08	7.51e-07
REACTOME_CELL_CYCLE	421	Genes involved in Cell Cycle	81	0.1924	2.49e-35	1.1e-32
REACTOME_RIG_I_MDA5_MEDIATED_INDUCTION_OF_IFN_ALPHA_BETA_PATHWAYS	73	Genes involved in RIG-I/MDA5 mediated induction of IFN-alpha/beta pathways	14	0.1918	3e-07	4.47e-06
REACTOME_TRIF_MEDIATED_TLR3_SIGNALING	74	Genes involved in TRIF mediated TLR3 signaling	14	0.1892	3.57e-07	5.22e-06
REACTOME_CELL_CYCLE_CHECKPOINTS	124	Genes involved in Cell Cycle Checkpoints	23	0.1855	1.05e-10	4.79e-09
BIOCARTA_MAPK_PATHWAY	87	MAPKinase Signaling Pathway	16	0.1839	8.03e-08	1.39e-06
NABA_CORE_MATRISOME	275	Ensemble of genes encoding core extracellular matrix including ECM glycoproteins, collagens and proteoglycans	50	0.1818	3.49e-21	4.21e-19
REACTOME_TRAF6_MEDIATED_INDUCTION_OF_NFKB_AND_MAP_KINASES_UPON_TLR7_8_OR_9_ACTIVATION	77	Genes involved in TRAF6 mediated induction of NFkB and MAP kinases upon TLR7/8 or 9 activation	14	0.1818	5.95e-07	8.07e-06
KEGG_SMALL_CELL_LUNG_CANCER	84	Small cell lung cancer	15	0.1786	3.03e-07	4.48e-06
KEGG_AXON_GUIDANCE	129	Axon guidance	23	0.1783	2.39e-10	9.93e-09
KEGG_PATHWAYS_IN_CANCER	328	Pathways in cancer	58	0.1768	1.02e-23	1.7e-21
REACTOME_MHC_CLASS_II_ANTIGEN_PRESENTATION	91	Genes involved in MHC class II antigen presentation	16	0.1758	1.54e-07	2.47e-06
KEGG_PROGESTERONE_MEDIATED_OOCYTE_MATURATION	86	Progesterone-mediated oocyte maturation	15	0.1744	4.17e-07	5.96e-06
REACTOME_FACTORS_INVOLVED_IN_MEGAKARYOCYTE_DEVELOPMENT_AND_PLATELET_PRODUCTION	132	Genes involved in Factors involved in megakaryocyte development and platelet production	23	0.1742	3.85e-10	1.43e-08
REACTOME_TOLL_RECEPTOR_CASCADES	118	Genes involved in Toll Receptor Cascades	20	0.1695	8.65e-09	2.09e-07
KEGG_PROSTATE_CANCER	89	Prostate cancer	15	0.1685	6.6e-07	8.86e-06
REACTOME_CHROMOSOME_MAINTENANCE	122	Genes involved in Chromosome Maintenance	20	0.1639	1.56e-08	3.45e-07
NABA_ECM_GLYCOPROTEINS	196	Genes encoding structural ECM glycoproteins	32	0.1633	9.61e-13	5.11e-11
PID_PDGFRB_PATHWAY	129	PDGFR-beta signaling pathway	21	0.1628	7.81e-09	1.92e-07
REACTOME_GLYCOSAMINOGLYCAN_METABOLISM	111	Genes involved in Glycosaminoglycan metabolism	18	0.1622	9.56e-08	1.59e-06
KEGG_OOCYTE_MEIOSIS	114	Oocyte meiosis	18	0.1579	1.45e-07	2.35e-06
KEGG_VASCULAR_SMOOTH_MUSCLE_CONTRACTION	115	Vascular smooth muscle contraction	18	0.1565	1.66e-07	2.63e-06
REACTOME_INNATE_IMMUNE_SYSTEM	279	Genes involved in Innate Immune System	43	0.1541	1.08e-15	8.98e-14
REACTOME_NGF_SIGNALLING_VIA_TRKA_FROM_THE_PLASMA_MEMBRANE	137	Genes involved in NGF signalling via TRKA from the plasma membrane	21	0.1533	2.33e-08	4.77e-07
REACTOME_DNA_REPAIR	112	Genes involved in DNA Repair	17	0.1518	5.7e-07	7.84e-06
KEGG_NEUROTROPHIN_SIGNALING_PATHWAY	126	Neurotrophin signaling pathway	19	0.1508	1.4e-07	2.3e-06
KEGG_MAPK_SIGNALING_PATHWAY	267	MAPK signaling pathway	39	0.1461	1.35e-13	7.8e-12
REACTOME_IMMUNE_SYSTEM	933	Genes involved in Immune System	136	0.1458	3.27e-44	4.35e-41
REACTOME_FATTY_ACID_TRIACYLGLYCEROL_AND_KETONE_BODY_METABOLISM	168	Genes involved in Fatty acid, triacylglycerol, and ketone body metabolism	24	0.1429	9.96e-09	2.36e-07
KEGG_ENDOCYTOSIS	183	Endocytosis	26	0.1421	2.76e-09	7.98e-08
KEGG_CALCIUM_SIGNALING_PATHWAY	178	Calcium signaling pathway	24	0.1348	3.13e-08	6.3e-07
REACTOME_SIGNALLING_BY_NGF	217	Genes involved in Signalling by NGF	28	0.129	6.21e-09	1.62e-07
REACTOME_DEVELOPMENTAL_BIOLOGY	396	Genes involved in Developmental Biology	51	0.1288	4.72e-15	3.48e-13
KEGG_REGULATION_OF_ACTIN_CYTOSKELETON	216	Regulation of actin cytoskeleton	27	0.125	2.27e-08	4.72e-07
REACTOME_AXON_GUIDANCE	251	Genes involved in Axon guidance	30	0.1195	1.1e-08	2.57e-07
REACTOME_ADAPTIVE_IMMUNE_SYSTEM	539	Genes involved in Adaptive Immune System	63	0.1169	3.42e-16	3.24e-14
REACTOME_HEMOSTASIS	466	Genes involved in Hemostasis	54	0.1159	6.33e-14	4.2e-12
KEGG_CYTOKINE_CYTOKINE_RECEPTOR_INTERACTION	267	Cytokine-cytokine receptor interaction	30	0.1124	4.52e-08	8.11e-07
NABA_MATRISOME	1028	Ensemble of genes encoding extracellular matrix and extracellular matrix-associated proteins	114	0.1109	2.38e-26	6.32e-24
REACTOME_METABOLISM_OF_CARBOHYDRATES	247	Genes involved in Metabolism of carbohydrates	27	0.1093	3.63e-07	5.25e-06
NABA_SECRETED_FACTORS	344	Genes encoding secreted soluble factors	35	0.1017	4.48e-08	8.11e-07
REACTOME_METABOLISM_OF_LIPIDS_AND_LIPOPROTEINS	478	Genes involved in Metabolism of lipids and lipoproteins	44	0.0921	1.83e-08	3.99e-07
NABA_MATRISOME_ASSOCIATED	753	Ensemble of genes encoding ECM-associated proteins including ECM-affilaited proteins, ECM regulators and secreted factors	64	0.085	3.18e-10	1.24e-08

### Sheet: GSEA upregulated pathway EHMT2
						GSEA-upregulated pathways for EHMT2
Pathway Analysis
Collection(s):	CP, CP:BIOCARTA, CP:KEGG, CP:REACTOME
# overlaps shown:	100
# genesets in collections:	1329
# genes in comparison (n):	567
# genes in universe (N):	45956
Gene Set Name	# Genes in Gene Set (K)	Description	# Genes in Overlap (k)	k/K	p-value	FDR q-value
REACTOME_INTERFERON_ALPHA_BETA_SIGNALING	64	Genes involved in Interferon alpha/beta signaling	18	0.2812	7.15e-20	3.17e-17
BIOCARTA_P53_PATHWAY	16	p53 Signaling Pathway	4	0.25	3.71e-05	0.00197
BIOCARTA_HIF_PATHWAY	15	Hypoxia-Inducible Factor in the Cardiovascular System	3	0.2	0.000761	0.0171
REACTOME_INTERFERON_GAMMA_SIGNALING	63	Genes involved in Interferon gamma signaling	12	0.1905	1.67e-11	3.7e-09
BIOCARTA_IL10_PATHWAY	17	IL-10 Anti-inflammatory Signaling Pathway	3	0.1765	0.00112	0.0212
BIOCARTA_LAIR_PATHWAY	17	Cells and Molecules involved in local acute inflammatory response	3	0.1765	0.00112	0.0212
REACTOME_HOMOLOGOUS_RECOMBINATION_REPAIR_OF_REPLICATION_INDEPENDENT_DOUBLE_STRAND_BREAKS	17	Genes involved in Homologous recombination repair of replication-independent double-strand breaks	3	0.1765	0.00112	0.0212
REACTOME_INTERFERON_SIGNALING	159	Genes involved in Interferon Signaling	27	0.1698	8.39e-23	5.57e-20
REACTOME_DOUBLE_STRAND_BREAK_REPAIR	24	Genes involved in Double-Strand Break Repair	4	0.1667	0.0002	0.00673
REACTOME_NEGATIVE_REGULATORS_OF_RIG_I_MDA5_SIGNALING	31	Genes involved in Negative regulators of RIG-I/MDA5 signaling	5	0.1613	3.66e-05	0.00197
BIOCARTA_TGFB_PATHWAY	19	TGF beta signaling pathway	3	0.1579	0.00156	0.027
BIOCARTA_ATM_PATHWAY	20	ATM Signaling Pathway	3	0.15	0.00182	0.0292
REACTOME_G_BETA_GAMMA_SIGNALLING_THROUGH_PLC_BETA	20	Genes involved in G beta:gamma signalling through PLC beta	3	0.15	0.00182	0.0292
BIOCARTA_GSK3_PATHWAY	27	Inactivation of Gsk3 by AKT causes accumulation of b-catenin in Alveolar Macrophages	4	0.1481	0.000321	0.00889
PID_HIF1_TFPATHWAY	66	HIF-1-alpha transcription factor network	9	0.1364	1.23e-07	1.49e-05
PID_FRA_PATHWAY	37	Validated transcriptional targets of AP1 family members Fra1 and Fra2	5	0.1351	8.84e-05	0.00367
BIOCARTA_CTCF_PATHWAY	23	CTCF: First Multivalent Nuclear Factor	3	0.1304	0.00275	0.0377
BIOCARTA_P53HYPOXIA_PATHWAY	23	Hypoxia and p53 in the Cardiovascular system	3	0.1304	0.00275	0.0377
PID_AP1_PATHWAY	70	AP-1 transcription factor network	9	0.1286	2.07e-07	2.12e-05
PID_TGFBR_PATHWAY	55	TGF-beta receptor signaling	7	0.1273	5.1e-06	0.000399
REACTOME_ANTIVIRAL_MECHANISM_BY_IFN_STIMULATED_GENES	66	Genes involved in Antiviral mechanism by IFN-stimulated genes	8	0.1212	1.57e-06	0.000139
KEGG_BLADDER_CANCER	42	Bladder cancer	5	0.119	0.000164	0.00589
PID_ATF2_PATHWAY	59	ATF-2 transcription factor network	7	0.1186	8.21e-06	0.000606
KEGG_HYPERTROPHIC_CARDIOMYOPATHY_HCM	85	Hypertrophic cardiomyopathy (HCM)	10	0.1176	1.03e-07	1.37e-05
REACTOME_CYTOKINE_SIGNALING_IN_IMMUNE_SYSTEM	270	Genes involved in Cytokine Signaling in Immune system	30	0.1111	1.01e-19	3.36e-17
REACTOME_BMAL1_CLOCK_NPAS2_ACTIVATES_CIRCADIAN_EXPRESSION	36	Genes involved in BMAL1:CLOCK/NPAS2 Activates Circadian Expression	4	0.1111	0.000988	0.0202
PID_IL23_PATHWAY	37	IL23-mediated signaling events	4	0.1081	0.0011	0.0212
KEGG_CYTOSOLIC_DNA_SENSING_PATHWAY	56	Cytosolic DNA-sensing pathway	6	0.1071	6.61e-05	0.00293
PID_AJDISS_2PATHWAY	48	Posttranslational regulation of adherens junction stability and dissassembly	5	0.1042	0.00031	0.00878
PID_ATR_PATHWAY	39	ATR signaling pathway	4	0.1026	0.00134	0.0247
KEGG_P53_SIGNALING_PATHWAY	69	p53 signaling pathway	7	0.1014	2.34e-05	0.00148
KEGG_MELANOMA	71	Melanoma	7	0.0986	2.82e-05	0.00163
PID_AMB2_NEUTROPHILS_PATHWAY	41	amb2 Integrin signaling	4	0.0976	0.00162	0.027
KEGG_NOD_LIKE_RECEPTOR_SIGNALING_PATHWAY	62	NOD-like receptor signaling pathway	6	0.0968	0.000118	0.00474
REACTOME_CIRCADIAN_CLOCK	53	Genes involved in Circadian Clock	5	0.0943	0.000495	0.0126
PID_TCPTP_PATHWAY	43	Signaling events mediated by TCPTP	4	0.093	0.00193	0.0306
PID_RB_1PATHWAY	65	Regulation of retinoblastoma protein	6	0.0923	0.000153	0.00565
KEGG_ARRHYTHMOGENIC_RIGHT_VENTRICULAR_CARDIOMYOPATHY_ARVC	76	Arrhythmogenic right ventricular cardiomyopathy (ARVC)	7	0.0921	4.39e-05	0.0022
PID_FGF_PATHWAY	55	FGF signaling pathway	5	0.0909	0.000588	0.0139
REACTOME_PI3K_EVENTS_IN_ERBB2_SIGNALING	44	Genes involved in PI3K events in ERBB2 signaling	4	0.0909	0.00211	0.032
PID_PLK1_PATHWAY	46	PLK1 signaling events	4	0.087	0.00248	0.0359
PID_TNF_PATHWAY	46	TNF receptor signaling pathway	4	0.087	0.00248	0.0359
KEGG_PANCREATIC_CANCER	70	Pancreatic cancer	6	0.0857	0.000231	0.0073
PID_FANCONI_PATHWAY	47	Fanconi anemia pathway	4	0.0851	0.00269	0.0376
KEGG_RIG_I_LIKE_RECEPTOR_SIGNALING_PATHWAY	71	RIG-I-like receptor signaling pathway	6	0.0845	0.00025	0.00771
PID_CERAMIDE_PATHWAY	48	Ceramide signaling pathway	4	0.0833	0.0029	0.0387
REACTOME_DOWNSTREAM_SIGNALING_EVENTS_OF_B_CELL_RECEPTOR_BCR	97	Genes involved in Downstream Signaling Events Of B Cell Receptor (BCR)	8	0.0825	2.82e-05	0.00163
REACTOME_RIG_I_MDA5_MEDIATED_INDUCTION_OF_IFN_ALPHA_BETA_PATHWAYS	73	Genes involved in RIG-I/MDA5 mediated induction of IFN-alpha/beta pathways	6	0.0822	0.00029	0.00842
REACTOME_ER_PHAGOSOME_PATHWAY	61	Genes involved in ER-Phagosome pathway	5	0.082	0.000946	0.0196
REACTOME_ANTIGEN_PROCESSING_CROSS_PRESENTATION	76	Genes involved in Antigen processing-Cross presentation	6	0.0789	0.000362	0.00942
KEGG_DILATED_CARDIOMYOPATHY	92	Dilated cardiomyopathy	7	0.0761	0.000149	0.00564
KEGG_TGF_BETA_SIGNALING_PATHWAY	86	TGF-beta signaling pathway	6	0.0698	0.000701	0.0164
KEGG_TOLL_LIKE_RECEPTOR_SIGNALING_PATHWAY	102	Toll-like receptor signaling pathway	7	0.0686	0.000282	0.00842
KEGG_VIRAL_MYOCARDITIS	73	Viral myocarditis	5	0.0685	0.00212	0.032
KEGG_CYTOKINE_CYTOKINE_RECEPTOR_INTERACTION	267	Cytokine-cytokine receptor interaction	18	0.0674	8.18e-09	1.21e-06
KEGG_CELL_ADHESION_MOLECULES_CAMS	134	Cell adhesion molecules (CAMs)	9	0.0672	4.63e-05	0.0022
KEGG_GAP_JUNCTION	90	Gap junction	6	0.0667	0.000891	0.0188
REACTOME_SIGNALING_BY_THE_B_CELL_RECEPTOR_BCR	126	Genes involved in Signaling by the B Cell Receptor (BCR)	8	0.0635	0.00018	0.00629
REACTOME_IMMUNE_SYSTEM	933	Genes involved in Immune System	58	0.0622	7.84e-24	1.04e-20
KEGG_PYRIMIDINE_METABOLISM	98	Pyrimidine metabolism	6	0.0612	0.00139	0.0249
NABA_SECRETED_FACTORS	344	Genes encoding secreted soluble factors	21	0.061	2.79e-09	4.63e-07
KEGG_VASCULAR_SMOOTH_MUSCLE_CONTRACTION	115	Vascular smooth muscle contraction	7	0.0609	0.000583	0.0139
REACTOME_FATTY_ACID_TRIACYLGLYCEROL_AND_KETONE_BODY_METABOLISM	168	Genes involved in Fatty acid, triacylglycerol, and ketone body metabolism	10	0.0595	4.98e-05	0.00228
REACTOME_TRANSMISSION_ACROSS_CHEMICAL_SYNAPSES	186	Genes involved in Transmission across Chemical Synapses	11	0.0591	2.25e-05	0.00148
REACTOME_INTEGRATION_OF_ENERGY_METABOLISM	120	Genes involved in Integration of energy metabolism	7	0.0583	0.000751	0.0171
KEGG_UBIQUITIN_MEDIATED_PROTEOLYSIS	138	Ubiquitin mediated proteolysis	8	0.058	0.000334	0.00889
PID_ERBB1_DOWNSTREAM_PATHWAY	105	ErbB1 downstream signaling	6	0.0571	0.00197	0.0309
KEGG_REGULATION_OF_ACTIN_CYTOSKELETON	216	Regulation of actin cytoskeleton	12	0.0556	1.8e-05	0.00126
KEGG_PATHWAYS_IN_CANCER	328	Pathways in cancer	18	0.0549	1.86e-07	2.06e-05
KEGG_FOCAL_ADHESION	201	Focal adhesion	11	0.0547	4.57e-05	0.0022
REACTOME_GLYCOSAMINOGLYCAN_METABOLISM	111	Genes involved in Glycosaminoglycan metabolism	6	0.0541	0.00261	0.0369
KEGG_CHEMOKINE_SIGNALING_PATHWAY	190	Chemokine signaling pathway	10	0.0526	0.000139	0.00541
REACTOME_DIABETES_PATHWAYS	133	Genes involved in Diabetes pathways	7	0.0526	0.00137	0.0249
PID_P53_DOWNSTREAM_PATHWAY	137	Direct p53 effectors	7	0.0511	0.00163	0.027
REACTOME_MITOTIC_G1_G1_S_PHASES	137	Genes involved in Mitotic G1-G1/S phases	7	0.0511	0.00163	0.027
REACTOME_NEUROTRANSMITTER_RECEPTOR_BINDING_AND_DOWNSTREAM_TRANSMISSION_IN_THE_POSTSYNAPTIC_CELL	137	Genes involved in Neurotransmitter Receptor Binding And Downstream Transmission In The Postsynaptic Cell	7	0.0511	0.00163	0.027
KEGG_PURINE_METABOLISM	159	Purine metabolism	8	0.0503	0.000852	0.0183
REACTOME_G_ALPHA_Q_SIGNALLING_EVENTS	184	Genes involved in G alpha (q) signalling events	9	0.0489	0.000505	0.0127
REACTOME_CLASS_I_MHC_MEDIATED_ANTIGEN_PROCESSING_PRESENTATION	251	Genes involved in Class I MHC mediated antigen processing & presentation	12	0.0478	7.73e-05	0.00331
REACTOME_APOPTOSIS	148	Genes involved in Apoptosis	7	0.0473	0.00252	0.036
REACTOME_ANTIGEN_PROCESSING_UBIQUITINATION_PROTEASOME_DEGRADATION	212	Genes involved in Antigen processing: Ubiquitination & Proteasome degradation	10	0.0472	0.000334	0.00889
NABA_MATRISOME_ASSOCIATED	753	Ensemble of genes encoding ECM-associated proteins including ECM-affilaited proteins, ECM regulators and secreted factors	35	0.0465	3.26e-11	6.19e-09
KEGG_WNT_SIGNALING_PATHWAY	151	Wnt signaling pathway	7	0.0464	0.00282	0.0382
NABA_ECM_REGULATORS	238	Genes encoding enzymes and their regulators involved in the remodeling of the extracellular matrix	11	0.0462	0.000204	0.00673
REACTOME_PHOSPHOLIPID_METABOLISM	198	Genes involved in Phospholipid metabolism	9	0.0455	0.000853	0.0183
KEGG_CALCIUM_SIGNALING_PATHWAY	178	Calcium signaling pathway	8	0.0449	0.00175	0.0287
REACTOME_GASTRIN_CREB_SIGNALLING_PATHWAY_VIA_PKC_AND_MAPK	205	Genes involved in Gastrin-CREB signalling pathway via PKC and MAPK	9	0.0439	0.00109	0.0212
KEGG_ENDOCYTOSIS	183	Endocytosis	8	0.0437	0.00208	0.032
REACTOME_INNATE_IMMUNE_SYSTEM	279	Genes involved in Innate Immune System	12	0.043	0.000207	0.00673
NABA_MATRISOME	1028	Ensemble of genes encoding extracellular matrix and extracellular matrix-associated proteins	44	0.0428	1.43e-12	3.81e-10
REACTOME_ADAPTIVE_IMMUNE_SYSTEM	539	Genes involved in Adaptive Immune System	23	0.0427	3.6e-07	3.41e-05
REACTOME_POST_TRANSLATIONAL_PROTEIN_MODIFICATION	188	Genes involved in Post-translational protein modification	8	0.0426	0.00246	0.0359
REACTOME_METABOLISM_OF_LIPIDS_AND_LIPOPROTEINS	478	Genes involved in Metabolism of lipids and lipoproteins	20	0.0418	2.78e-06	0.000231
KEGG_MAPK_SIGNALING_PATHWAY	267	MAPK signaling pathway	11	0.0412	0.00054	0.0133
REACTOME_AXON_GUIDANCE	251	Genes involved in Axon guidance	10	0.0398	0.00123	0.0229
REACTOME_NEURONAL_SYSTEM	279	Genes involved in Neuronal System	11	0.0394	0.000775	0.0172
REACTOME_GENERIC_TRANSCRIPTION_PATHWAY	352	Genes involved in Generic Transcription Pathway	12	0.0341	0.00159	0.027
REACTOME_METABOLISM_OF_RNA	330	Genes involved in Metabolism of RNA	11	0.0333	0.00291	0.0387
REACTOME_METABOLISM_OF_PROTEINS	518	Genes involved in Metabolism of proteins	17	0.0328	0.000292	0.00842
REACTOME_HEMOSTASIS	466	Genes involved in Hemostasis	14	0.03	0.0022	0.0329

### Sheet: GSEA downregulated pathwayEHMT2
						GSEA-downregulated pathways for EHMT2
Pathway Analysis
Collection(s):	CP, CP:BIOCARTA, CP:KEGG, CP:REACTOME
# overlaps shown:	100
# genesets in collections:	1329
# genes in comparison (n):	1454
# genes in universe (N):	45956
Gene Set Name	# Genes in Gene Set (K)	Description	# Genes in Overlap (k)	k/K	p-value	FDR q-value
REACTOME_BASE_EXCISION_REPAIR	19	Genes involved in Base Excision Repair	8	0.4211	5.45e-08	1.77e-06
KEGG_RIBOSOME	88	Ribosome	37	0.4205	3.78e-32	2.51e-29
REACTOME_RESOLUTION_OF_AP_SITES_VIA_THE_MULTIPLE_NUCLEOTIDE_PATCH_REPLACEMENT_PATHWAY	17	Genes involved in Resolution of AP sites via the multiple-nucleotide patch replacement pathway	7	0.4118	4.61e-07	1.25e-05
PID_HEDGEHOG_2PATHWAY	22	Signaling events mediated by the Hedgehog family	7	0.3182	3.51e-06	7.97e-05
BIOCARTA_MTA3_PATHWAY	19	Downregulated of MTA-3 in ER-negative Breast Tumors	6	0.3158	1.89e-05	0.000303
KEGG_BASE_EXCISION_REPAIR	35	Base excision repair	11	0.3143	6.35e-09	2.56e-07
PID_P38_MK2_PATHWAY	21	p38 signaling mediated by MAPKAP kinases	6	0.2857	3.58e-05	0.000512
PID_RXR_VDR_PATHWAY	26	RXR and RAR heterodimerization with other nuclear receptor	7	0.2692	1.21e-05	0.000221
REACTOME_PEPTIDE_CHAIN_ELONGATION	153	Genes involved in Peptide chain elongation	40	0.2614	2.12e-25	5.63e-23
REACTOME_COLLAGEN_FORMATION	58	Genes involved in Collagen formation	15	0.2586	2.46e-10	1.26e-08
REACTOME_ACTIVATION_OF_THE_MRNA_UPON_BINDING_OF_THE_CAP_BINDING_COMPLEX_AND_EIFS_AND_SUBSEQUENT_BINDING_TO_43S	84	Genes involved in Activation of the mRNA upon binding of the cap-binding complex and eIFs, and subsequent binding to 43S	21	0.25	1.36e-13	1.13e-11
NABA_COLLAGENS	44	Genes encoding collagen proteins	11	0.25	8.99e-08	2.72e-06
REACTOME_FORMATION_OF_THE_TERNARY_COMPLEX_AND_SUBSEQUENTLY_THE_43S_COMPLEX	74	Genes involved in Formation of the ternary complex, and subsequently, the 43S complex	18	0.2432	1.23e-11	8.2e-10
REACTOME_PIP3_ACTIVATES_AKT_SIGNALING	29	Genes involved in PIP3 activates AKT signaling	7	0.2414	2.65e-05	0.000405
REACTOME_INFLUENZA_VIRAL_RNA_TRANSCRIPTION_AND_REPLICATION	169	Genes involved in Influenza Viral RNA Transcription and Replication	40	0.2367	1.24e-23	2.21e-21
REACTOME_3_UTR_MEDIATED_TRANSLATIONAL_REGULATION	176	Genes involved in 3' -UTR-mediated translational regulation	41	0.233	6.66e-24	1.47e-21
KEGG_ENDOMETRIAL_CANCER	52	Endometrial cancer	12	0.2308	6.15e-08	1.9e-06
REACTOME_EXTRACELLULAR_MATRIX_ORGANIZATION	87	Genes involved in Extracellular matrix organization	20	0.2299	2.81e-12	1.96e-10
REACTOME_SRP_DEPENDENT_COTRANSLATIONAL_PROTEIN_TARGETING_TO_MEMBRANE	179	Genes involved in SRP-dependent cotranslational protein targeting to membrane	41	0.2291	1.33e-23	2.21e-21
KEGG_PYRUVATE_METABOLISM	40	Pyruvate metabolism	9	0.225	3.5e-06	7.97e-05
REACTOME_TRANSLATION	222	Genes involved in Translation	48	0.2162	3.35e-26	1.11e-23
REACTOME_NONSENSE_MEDIATED_DECAY_ENHANCED_BY_THE_EXON_JUNCTION_COMPLEX	176	Genes involved in Nonsense Mediated Decay Enhanced by the Exon Junction Complex	38	0.2159	5.16e-21	5.72e-19
KEGG_NOTCH_SIGNALING_PATHWAY	47	Notch signaling pathway	10	0.2128	1.74e-06	4.35e-05
PID_P38_ALPHA_BETA_DOWNSTREAM_PATHWAY	38	Signaling mediated by p38-alpha and p38-beta	8	0.2105	2.07e-05	0.000323
REACTOME_GAB1_SIGNALOSOME	38	Genes involved in GAB1 signalosome	8	0.2105	2.07e-05	0.000323
REACTOME_INFLUENZA_LIFE_CYCLE	203	Genes involved in Influenza Life Cycle	42	0.2069	2.57e-22	3.41e-20
KEGG_AXON_GUIDANCE	129	Axon guidance	26	0.2016	4.45e-14	3.94e-12
PID_EPHB_FWD_PATHWAY	40	EPHB forward signaling	8	0.2	3.07e-05	0.000459
PID_RHOA_REG_PATHWAY	46	Regulation of RhoA activity	9	0.1957	1.19e-05	0.000221
PID_SYNDECAN_1_PATHWAY	46	Syndecan-1-mediated signaling events	9	0.1957	1.19e-05	0.000221
PID_TNF_PATHWAY	46	TNF receptor signaling pathway	9	0.1957	1.19e-05	0.000221
BIOCARTA_MAPK_PATHWAY	87	MAPKinase Signaling Pathway	17	0.1954	1.78e-09	7.87e-08
PID_ERBB1_DOWNSTREAM_PATHWAY	105	ErbB1 downstream signaling	20	0.1905	1.09e-10	6.01e-09
REACTOME_RESPIRATORY_ELECTRON_TRANSPORT	79	Genes involved in Respiratory electron transport	15	0.1899	2.39e-08	8.6e-07
PID_MET_PATHWAY	80	Signaling events mediated by Hepatocyte Growth Factor Receptor (c-Met)	15	0.1875	2.86e-08	9.74e-07
PID_HEDGEHOG_GLI_PATHWAY	48	Hedgehog signaling events mediated by Gli proteins	9	0.1875	1.71e-05	0.000287
ST_FAS_SIGNALING_PATHWAY	65	Fas Signaling Pathway	12	0.1846	8.22e-07	2.14e-05
REACTOME_RESPIRATORY_ELECTRON_TRANSPORT_ATP_SYNTHESIS_BY_CHEMIOSMOTIC_COUPLING_AND_HEAT_PRODUCTION_BY_UNCOUPLING_PROTEINS_	98	Genes involved in Respiratory electron transport, ATP synthesis by chemiosmotic coupling, and heat production by uncoupling proteins.	18	0.1837	1.7e-09	7.81e-08
KEGG_BASAL_CELL_CARCINOMA	55	Basal cell carcinoma	10	0.1818	7.8e-06	0.000162
KEGG_GLUTATHIONE_METABOLISM	50	Glutathione metabolism	9	0.18	2.41e-05	0.000373
KEGG_COLORECTAL_CANCER	62	Colorectal cancer	11	0.1774	3.54e-06	7.97e-05
KEGG_MTOR_SIGNALING_PATHWAY	52	mTOR signaling pathway	9	0.1731	3.35e-05	0.000483
REACTOME_HEPARAN_SULFATE_HEPARIN_HS_GAG_METABOLISM	52	Genes involved in Heparan sulfate/heparin (HS-GAG) metabolism	9	0.1731	3.35e-05	0.000483
REACTOME_MITOCHONDRIAL_PROTEIN_IMPORT	58	Genes involved in Mitochondrial Protein Import	10	0.1724	1.28e-05	0.000223
PID_CDC42_PATHWAY	70	CDC42 signaling events	12	0.1714	1.88e-06	4.62e-05
REACTOME_METABOLISM_OF_MRNA	284	Genes involved in Metabolism of mRNA	48	0.169	2.46e-21	2.97e-19
KEGG_ACUTE_MYELOID_LEUKEMIA	60	Acute myeloid leukemia	10	0.1667	1.74e-05	0.000289
REACTOME_METABOLISM_OF_RNA	330	Genes involved in Metabolism of RNA	54	0.1636	3.85e-23	5.69e-21
REACTOME_SEMAPHORIN_INTERACTIONS	68	Genes involved in Semaphorin interactions	11	0.1618	8.98e-06	0.000184
REACTOME_DNA_REPAIR	112	Genes involved in DNA Repair	18	0.1607	1.55e-08	5.71e-07
KEGG_PARKINSONS_DISEASE	133	Parkinson's disease	21	0.1579	1.4e-09	6.64e-08
KEGG_VEGF_SIGNALING_PATHWAY	76	VEGF signaling pathway	12	0.1579	4.6e-06	0.000102
KEGG_PROSTATE_CANCER	89	Prostate cancer	14	0.1573	7.89e-07	2.1e-05
REACTOME_SIGNALING_BY_NOTCH1	70	Genes involved in Signaling by NOTCH1	11	0.1571	1.2e-05	0.000221
KEGG_LYSOSOME	121	Lysosome	19	0.157	9.22e-09	3.5e-07
REACTOME_METABOLISM_OF_PROTEINS	518	Genes involved in Metabolism of proteins	81	0.1564	1.19e-32	1.58e-29
NABA_CORE_MATRISOME	275	Ensemble of genes encoding core extracellular matrix including ECM glycoproteins, collagens and proteoglycans	43	0.1564	5.98e-18	6.11e-16
REACTOME_TCA_CYCLE_AND_RESPIRATORY_ELECTRON_TRANSPORT	141	Genes involved in The citric acid (TCA) cycle and respiratory electron transport	22	0.156	7.22e-10	3.55e-08
KEGG_OXIDATIVE_PHOSPHORYLATION	135	Oxidative phosphorylation	21	0.1556	1.85e-09	7.93e-08
PID_LYSOPHOSPHOLIPID_PATHWAY	66	LPA receptor mediated events	10	0.1515	4.1e-05	0.000574
REACTOME_SIGNALING_BY_PDGF	122	Genes involved in Signaling by PDGF	18	0.1475	6.06e-08	1.9e-06
KEGG_HUNTINGTONS_DISEASE	185	Huntington's disease	27	0.1459	4.27e-11	2.47e-09
REACTOME_SIGNALING_BY_NOTCH	103	Genes involved in Signaling by NOTCH	15	0.1456	8.92e-07	2.28e-05
PID_MTOR_4PATHWAY	69	mTOR signaling pathway	10	0.1449	6.07e-05	0.000815
REACTOME_GLYCOSAMINOGLYCAN_METABOLISM	111	Genes involved in Glycosaminoglycan metabolism	16	0.1441	4.49e-07	1.24e-05
NABA_ECM_GLYCOPROTEINS	196	Genes encoding structural ECM glycoproteins	28	0.1429	3.15e-11	1.9e-09
KEGG_TGF_BETA_SIGNALING_PATHWAY	86	TGF-beta signaling pathway	12	0.1395	1.7e-05	0.000287
REACTOME_DOWNSTREAM_SIGNAL_TRANSDUCTION	95	Genes involved in Downstream signal transduction	13	0.1368	9.48e-06	0.000188
KEGG_ALZHEIMERS_DISEASE	169	Alzheimer's disease	23	0.1361	4.6e-09	1.91e-07
REACTOME_DOWNSTREAM_SIGNALING_EVENTS_OF_B_CELL_RECEPTOR_BCR	97	Genes involved in Downstream Signaling Events Of B Cell Receptor (BCR)	13	0.134	1.19e-05	0.000221
REACTOME_SIGNALING_BY_ERBB4	90	Genes involved in Signaling by ERBB4	12	0.1333	2.7e-05	0.000408
REACTOME_SIGNALING_BY_RHO_GTPASES	113	Genes involved in Signaling by Rho GTPases	15	0.1327	2.94e-06	6.99e-05
REACTOME_NGF_SIGNALLING_VIA_TRKA_FROM_THE_PLASMA_MEMBRANE	137	Genes involved in NGF signalling via TRKA from the plasma membrane	18	0.1314	3.63e-07	1.03e-05
REACTOME_DOWNSTREAM_SIGNALING_OF_ACTIVATED_FGFR	100	Genes involved in Downstream signaling of activated FGFR	13	0.13	1.67e-05	0.000287
KEGG_GNRH_SIGNALING_PATHWAY	101	GnRH signaling pathway	13	0.1287	1.86e-05	0.000302
REACTOME_SIGNALING_BY_ERBB2	101	Genes involved in Signaling by ERBB2	13	0.1287	1.86e-05	0.000302
REACTOME_SIGNALING_BY_EGFR_IN_CANCER	109	Genes involved in Signaling by EGFR in Cancer	14	0.1284	9.21e-06	0.000185
REACTOME_AXON_GUIDANCE	251	Genes involved in Axon guidance	32	0.1275	2.75e-11	1.74e-09
KEGG_NEUROTROPHIN_SIGNALING_PATHWAY	126	Neurotrophin signaling pathway	16	0.127	2.52e-06	6.09e-05
REACTOME_SIGNALING_BY_FGFR	112	Genes involved in Signaling by FGFR	14	0.125	1.26e-05	0.000223
KEGG_PATHWAYS_IN_CANCER	328	Pathways in cancer	40	0.122	4.09e-13	3.2e-11
KEGG_ENDOCYTOSIS	183	Endocytosis	22	0.1202	9.57e-08	2.77e-06
KEGG_MAPK_SIGNALING_PATHWAY	267	MAPK signaling pathway	32	0.1199	1.39e-10	7.39e-09
REACTOME_SIGNALLING_BY_NGF	217	Genes involved in Signalling by NGF	26	0.1198	7.27e-09	2.84e-07
REACTOME_S_PHASE	109	Genes involved in S Phase	13	0.1193	4.23e-05	0.000585
REACTOME_DEVELOPMENTAL_BIOLOGY	396	Genes involved in Developmental Biology	47	0.1187	1.04e-14	9.84e-13
REACTOME_SIGNALING_BY_FGFR_IN_DISEASE	127	Genes involved in Signaling by FGFR in disease	15	0.1181	1.26e-05	0.000223
REACTOME_HIV_LIFE_CYCLE	125	Genes involved in HIV Life Cycle	14	0.112	4.41e-05	0.000604
REACTOME_SIGNALING_BY_THE_B_CELL_RECEPTOR_BCR	126	Genes involved in Signaling by the B Cell Receptor (BCR)	14	0.1111	4.82e-05	0.000653
KEGG_INSULIN_SIGNALING_PATHWAY	137	Insulin signaling pathway	15	0.1095	3.12e-05	0.00046
REACTOME_METABOLISM_OF_CARBOHYDRATES	247	Genes involved in Metabolism of carbohydrates	27	0.1093	2.7e-08	9.44e-07
NABA_ECM_REGULATORS	238	Genes encoding enzymes and their regulators involved in the remodeling of the extracellular matrix	26	0.1092	4.91e-08	1.63e-06
PID_PDGFRB_PATHWAY	129	PDGFR-beta signaling pathway	14	0.1085	6.24e-05	0.000825
NABA_MATRISOME	1028	Ensemble of genes encoding extracellular matrix and extracellular matrix-associated proteins	108	0.1051	1.13e-27	5.01e-25
REACTOME_METABOLISM_OF_AMINO_ACIDS_AND_DERIVATIVES	200	Genes involved in Metabolism of amino acids and derivatives	20	0.1	6.47e-06	0.000139
KEGG_FOCAL_ADHESION	201	Focal adhesion	20	0.0995	6.97e-06	0.000147
KEGG_REGULATION_OF_ACTIN_CYTOSKELETON	216	Regulation of actin cytoskeleton	21	0.0972	5.97e-06	0.00013
REACTOME_HIV_INFECTION	207	Genes involved in HIV Infection	19	0.0918	3.63e-05	0.000513
NABA_MATRISOME_ASSOCIATED	753	Ensemble of genes encoding ECM-associated proteins including ECM-affilaited proteins, ECM regulators and secreted factors	65	0.0863	4.59e-13	3.39e-11
REACTOME_METABOLISM_OF_LIPIDS_AND_LIPOPROTEINS	478	Genes involved in Metabolism of lipids and lipoproteins	39	0.0816	9.48e-08	2.77e-06
