## Supplementary material for "KMT1/Suv39 methyltransferase family regulates peripheral heterochromatin tethering via histone and non-histone protein methylations": Chromatin modifiers for shEHMT1 and shEHMT2_Supplementary Table 4.xls

### Sheet: Sheet1
			Chromatin modifiers for shEHMT1 and shEHMT2
	Log2 foldchange over NTS		From Epifactors & dbEM databases
Id	EHMT1	EHMT2	Gene Symbol	Gene Id	Description
PADI1	3.18398	2.34443	PADI1	18599	peptidyl arginine deiminase, type I
CHD7	1.6484	0	CHD7	320790	chromodomain helicase DNA binding protein 7
NAP1L2	1.15716	0	NAP1L2	17954	nucleosome assembly protein 1-like 2
TDG	1.15041	0.0907145	TDG	21665	thymine DNA glycosylase
FBXO10	1.14994	-0.316832	FBXO10	26267	F-box protein 10
LBR	1.07598	-0.198317	LBR	98386	lamin B receptor
EXOSC4	0.991793	-0.350216	EXOSC4	109075	exosome component 4
MTF2	0.909163	0.603456	MTF2	17765	metal response element binding transcription factor 2
SMYD3	0.886083	0.153859	SMYD3	64754	SET and MYND domain containing 3
USP46	0.845357	0.0833613	USP46	69727	ubiquitin specific peptidase 46
JARID2	0.798704	-0.128734	JARID2	3720	jumonji and AT-rich interaction domain containing 2
WDR77	0.77849	-0.0814064	WDR77	70465	WD repeat domain 77
GLYR1	0.766393	-0.484059	GLYR1	74022	glyoxylate reductase 1 homolog (Arabidopsis)
BRWD3	0.744722	0.244222	BRWD3	382236	bromodomain and WD repeat domain containing 3
VDR	0.728466	-0.526403	VDR	22337	vitamin D (1,25-dihydroxyvitamin D3) receptor
INO80C	0.70536	0.0374815	INO80C	225280	INO80 complex subunit C
CDK17	0.703288	0.448482	CDK17	237459	cyclin-dependent kinase 17
PRKAG2	0.697704	0.629947	PRKAG2	108099	protein kinase, AMP-activated, gamma 2 non-catalytic subunit
MYBBP1A	0.631429	-0.456666	MYBBP1A	18432	MYB binding protein (P160) 1a
DDX21	0.612715	0.425823	DDX21	56200	DEAD (Asp-Glu-Ala-Asp) box polypeptide 21
DNAJC2	0.611999	0.20478	DNAJC2	22791	DnaJ heat shock protein family (Hsp40) member C2
YWHAZ	0.609114	-0.0748627	YWHAZ	22631	tyrosine 3-monooxygenase/tryptophan 5-monooxygenase activation protein, zeta polypeptide
TAF5L	0.599693	-0.0827014	TAF5L	102162	TATA-box binding protein associated factor 5 like
PRKAA2	0	1.34751	PRKAA2	108079	protein kinase, AMP-activated, alpha 2 catalytic subunit
TDRD7	-1.0222	1.06159	TDRD7	100121	tudor domain containing 7
DTX3L	-1.14498	1.04379	DTX3L	209200	deltex 3-like, E3 ubiquitin ligase
FOXP1	0.201781	0.921273	FOXP1	108655	forkhead box P1
MASTL	-0.479064	0.870994	MASTL	67121	microtubule associated serine/threonine kinase-like
SP100	-0.338426	0.86158	SP100	20684	nuclear antigen Sp100
PCGF5	-0.283319	0.857368	PCGF5	76073	polycomb group ring finger 5
BAZ1A	0.314732	0.851164	BAZ1A	217578	bromodomain adjacent to zinc finger domain 1A
BRCA2	-0.594043	0.821295	BRCA2	12190	breast cancer 2, early onset
ANP32E	0.164631	0.751152	ANP32E	66471	acidic (leucine-rich) nuclear phosphoprotein 32 family, member E
ARID4B	0.0346827	0.741936	ARID4B	94246	AT rich interactive domain 4B (RBP1-like)
ATRX	0.251154	0.726078	ATRX	22589	ATRX, chromatin remodeler
YAF2	-0.357521	0.712007	YAF2	67057	YY1 associated factor 2
CUL4B	-0.234993	0.690353	CUL4B	72584	cullin 4B
RLIM	0.22761	0.679108	RLIM	19820	ring finger protein, LIM domain interacting
NBN	-0.176982	0.631501	NBN	27354	nibrin
PBK	-0.55067	0.609579	PBK	52033	PDZ binding kinase
GADD45A	0.0453566	0.596927	GADD45A	13197	growth arrest and DNA-damage-inducible 45 alpha
EZH1	-0.696097	-0.501955	EZH1	2145	enhancer of zeste 1 polycomb repressive complex 2 subunit
PRMT1	-0.319891	-0.515504	PRMT1	15469	protein arginine N-methyltransferase 1
CREBBP	-0.75098	-0.521309	CREBBP	1387	CREB binding protein
BAHD1	0.412638	-0.522906	BAHD1	228536	bromo adjacent homology domain containing 1
PHF2	-0.225323	-0.531573	PHF2	18676	PHD finger protein 2
DOT1L	-0.691913	-0.533777	DOT1L	84444	DOT1 like histone lysine methyltransferase
CTBP1	-0.0701556	-0.547616	CTBP1	13016	C-terminal binding protein 1
EHMT2	-0.280452	-0.558634	EHMT2	110147	euchromatic histone lysine N-methyltransferase 2
RAI1	-0.312471	-0.569749	RAI1	19377	retinoic acid induced 1
GSE1	0	-0.574297	GSE1	382034	genetic suppressor element 1, coiled-coil protein
TRIM16	-0.349406	-0.590762	TRIM16	94092	tripartite motif-containing 16
HMGB1	-0.266106	-0.592613	HMGB1	15289	high mobility group box 1
NPM1	0.226398	-0.60032	NPM1	18148	nucleophosmin 1
SMARCD2	-0.310466	-0.608305	SMARCD2	83796	SWI/SNF related, matrix associated, actin dependent regulator of chromatin, subfamily d, member 2
ATN1	-0.358554	-0.60944	ATN1	13498	atrophin 1
PHF1	-0.321027	-0.617824	PHF1	21652	PHD finger protein 1
HDAC11	-0.826493	-0.620513	HDAC11	79885	histone deacetylase 11
MTA1	-0.306468	-0.620823	MTA1	116870	metastasis associated 1
MAPKAPK3	0.438809	-0.629225	MAPKAPK3	102626	mitogen-activated protein kinase-activated protein kinase 3
USP36	0.197601	-0.63488	USP36	72344	ubiquitin specific peptidase 36
RARA	-0.46855	-0.635553	RARA	19401	retinoic acid receptor, alpha
ING5	0.168599	-0.635897	ING5	66262	inhibitor of growth family, member 5
SMARCB1	-0.182144	-0.674716	SMARCB1	20587	SWI/SNF related, matrix associated, actin dependent regulator of chromatin, subfamily b, member 1
SETD1A	0.0877917	-0.675301	SETD1A	9739	SET domain containing 1A
HDAC5	-0.898678	-0.695433	HDAC5	15184	histone deacetylase 5
SETD1B	-0.217472	-0.726472	SETD1B	23067	SET domain containing 1B
INO80E	-0.252842	-0.741909	INO80E	283899	INO80 complex subunit E
PRR14	-0.944528	-0.755234	PRR14	233895	proline rich 14
MEN1	-0.373341	-0.7704	MEN1	17283	multiple endocrine neoplasia 1
CXXC1	-0.634979	-0.770786	CXXC1	74322	CXXC finger 1 (PHD domain)
KMT2D	0	-0.774874	KMT2D	381022	lysine (K)-specific methyltransferase 2D
RPS6KA4	-0.508177	-0.78218	RPS6KA4	56613	ribosomal protein S6 kinase, polypeptide 4
KDM6B	-0.230743	-0.786897	KDM6B	216850	KDM1 lysine (K)-specific demethylase 6B
HDAC7	-0.0722696	-0.808891	HDAC7	51564	histone deacetylase 7
KMT2B	0	-0.820551	KMT2B	9757	lysine methyltransferase 2B
USP21	0.0934219	-0.856863	USP21	30941	ubiquitin specific peptidase 21
SIRT6	0.246004	-0.866622	SIRT6	51548	sirtuin 6
HDAC10	-0.317113	-0.868832	HDAC10	83933	histone deacetylase 10
TET3	-0.119469	-0.896142	TET3	194388	tet methylcytosine dioxygenase 3
HMGN2	-0.5213	-0.971195	HMGN2	15331	high mobility group nucleosomal binding domain 2
CBX2	-1.21556	-1.54159	CBX2	12416	chromobox 2
JAK2	-0.581209	0.240721	JAK2	16452	Janus kinase 2
MOV10	-0.58269	0.0114406	MOV10	17454	Moloney leukemia virus 10
PARP1	-0.583959	-0.245744	PARP1	11545	poly (ADP-ribose) polymerase family, member 1
PHF21A	-0.587879	-0.203757	PHF21A	192285	PHD finger protein 21A
KDM2B	-0.588776	-0.364496	KDM2B	84678	lysine demethylase 2B
BAP1	-0.612015	-0.355995	BAP1	104416	Brca1 associated protein 1
PRDM5	-0.624464	-0.406926	PRDM5	70779	PR domain containing 5
DZIP3	-0.645561	0.326437	DZIP3	224170	DAZ interacting protein 3, zinc finger
SENP1	-0.65695	0.0736975	SENP1	223870	SUMO1/sentrin specific peptidase 1
MBD4	-0.657237	-0.167462	MBD4	17193	methyl-CpG binding domain protein 4
SIN3A	-0.672261	-0.056243	SIN3A	20466	transcriptional regulator, SIN3A (yeast)
CHEK1	-0.672496	0.150114	CHEK1	12649	checkpoint kinase 1
BRD3	-0.674579	0.0105518	BRD3	67382	bromodomain containing 3
TDRD3	-0.676416	0.163485	TDRD3	219249	tudor domain containing 3
TLE4	-0.691934	0.218119	TLE4	21888	transducin-like enhancer of split 4
NCOA2	-0.709624	-0.377713	NCOA2	17978	nuclear receptor coactivator 2
UBR7	-0.710304	-0.174699	UBR7	66622	ubiquitin protein ligase E3 component n-recognin 7 (putative)
CDK2	-0.715358	0.407276	CDK2	12566	cyclin-dependent kinase 2
CUL1	-0.725539	-0.0516089	CUL1	26965	cullin 1
CBX8	-0.755536	-0.350391	CBX8	30951	chromobox 8
HDAC9	-0.758245	0.142703	HDAC9	9734	histone deacetylase 9
SMARCC2	-0.767346	-0.220885	SMARCC2	6601	SWI/SNF related, matrix associated, actin dependent regulator of chromatin subfamily c member 2
SAP30L	-0.768162	-0.0734463	SAP30L	50724	SAP30-like
CBX7	-0.778895	-0.682644	CBX7	52609	chromobox 7
RMI1	-0.812883	0.523157	RMI1	74386	RecQ mediated genome instability 1
PRDM8	-0.841162	-0.419279	PRDM8	77630	PR domain containing 8
CDK1	-0.84736	0.399231	CDK1	12534	cyclin-dependent kinase 1
PHF19	-0.869458	-0.303956	PHF19	74016	PHD finger protein 19
TET1	-0.87953	0.569222	TET1	80312	tet methylcytosine dioxygenase 1
SETDB2	-0.881116	0.266684	SETDB2	83852	SET domain bifurcated 2
CDK7	-0.930063	-0.254621	CDK7	12572	cyclin-dependent kinase 7
BUB1	-0.942948	-0.0881392	BUB1	12235	BUB1, mitotic checkpoint serine/threonine kinase
TONSL	-0.951673	-0.638179	TONSL	72749	tonsoku-like, DNA repair protein
TTK	-0.959843	0.291779	TTK	22137	Ttk protein kinase
UBE2T	-0.968011	0.104224	UBE2T	67196	ubiquitin-conjugating enzyme E2T
SAP30	-0.97381	0.31878	SAP30	60406	sin3 associated polypeptide
L3MBTL1	-0.990694	-0.307365	L3MBTL1	241764	l(3)mbt-like (Drosophila)
CDC6	-0.992366	-0.0896244	CDC6	23834	cell division cycle 6
FOXO1	-1.00898	0.143492	FOXO1	56458	forkhead box O1
ING4	-1.02118	-0.337366	ING4	51147	inhibitor of growth family member 4
TADA1	-1.05082	0.0263794	TADA1	27878	transcriptional adaptor 1
DPF3	-1.05245	0.328449	DPF3	70127	D4, zinc and double PHD fingers, family 3
TLE1	-1.05987	-0.278407	TLE1	21885	transducin-like enhancer of split 1
NAT10	-1.06983	-0.175971	NAT10	55226	N-acetyltransferase 10
ZRANB3	-1.08766	0.314939	ZRANB3	226409	zinc finger, RAN-binding domain containing 3
MYO1C	-1.10001	0.0522733	MYO1C	17913	myosin IC
TOP2A	-1.10085	0.437402	TOP2A	21973	topoisomerase (DNA) II alpha
NFYB	-1.10641	0.109479	NFYB	18045	nuclear transcription factor-Y beta
AURKB	-1.10776	-0.23177	AURKB	20877	aurora kinase B
NCOR2	-1.12013	-0.427064	NCOR2	20602	nuclear receptor co-repressor 2
ATAD2	-1.18773	0.256315	ATAD2	70472	ATPase family, AAA domain containing 2
BRCA1	-1.18996	0.13524	BRCA1	12189	breast cancer 1, early onset
NPAS2	-1.1956	-0.423261	NPAS2	18143	neuronal PAS domain protein 2
JMJD8	-1.20752	-0.500855	JMJD8	339123	jumonji domain containing 8
PIWIL4	-1.28666	-0.273165	PIWIL4	330890	piwi-like RNA-mediated gene silencing 4
DEK	-1.41216	0.436035	DEK	110052	DEK oncogene (DNA binding)
CBX6	-1.47752	-0.211008	CBX6	494448	chromobox 6
PSIP1	-1.52378	0.0967909	PSIP1	101739	PC4 and SFRS1 interacting protein 1
BARD1	-1.57354	0.549837	BARD1	12021	BRCA1 associated RING domain 1
ASF1B	-1.61069	-0.404764	ASF1B	66929	anti-silencing function 1B histone chaperone
CHAF1B	-1.63565	-0.427742	CHAF1B	110749	chromatin assembly factor 1, subunit B (p60)
HR	-1.74782	0.00897555	HR	15460	hairless
