## Supplementary material for "KMT1/Suv39 methyltransferase family regulates peripheral heterochromatin tethering via histone and non-histone protein methylations": Aging related genes for shEHMT1 and shEHMT2

### Sheet: Sheet1
			Aging related genes for shEHMT1 and shEHMT2
	Log2 foldchange over NTS		FromGenAgedatabase
Id	EHMT1	EHMT2	HGNCSymbol	HAGRID	Common_name	References	Interactions
NGFR	3.97218	-3.27827	NGFR	37	nerve growth factor receptor	5	13
CDKN2B	2.34804	0.36292	CDKN2B	288	cyclin-dependent kinase inhibitor 2B (p15, inhibits CDK4)	2	2
SNCG	2.30251	-2.49991	SNCG	140	synuclein, gamma (breast cancer-specific protein 1)	5	8
APOE	1.67328	-0.0855727	APOE	138	apolipoprotein E	28	11
SERPINE1	1.4857	1.24253	SERPINE1	301	serpin peptidase inhibitor, clade E (nexin, plasminogen activator inhibitor type 1), member 1	0	3
CLU	1.40093	-0.193541	CLU	220	clusterin	16	35
JUN	1.22025	0.107725	JUN	172	jun proto-oncogene	22	101
PAPPA	1.21584	-0.0123626	PAPPA	254	pregnancy-associated plasma protein A, pappalysin 1	8	2
AR	0.956336	-1.40882	AR	110	androgen receptor	8	91
IGF1R	0.878923	0.0947437	IGF1R	15	insulin-like growth factor 1 receptor	36	34
BDNF	0.858138	0.226833	BDNF	191	brain-derived neurotrophic factor	27	2
BAK1	0.848482	-0.659725	BAK1	278	BCL2-antagonist/killer 1	3	11
MYC	0.84341	-0.467643	MYC	39	v-myc avian myelocytomatosis viral oncogene homolog	22	119
IL7R	0.83307	1.27368	IL7R	27	interleukin 7 receptor	5	4
EIF5A2	0.829963	0.524261	EIF5A2	289	eukaryotic translation initiation factor 5A2	0	0
CDKN1A	0.753399	0.0539025	CDKN1A	284	cyclin-dependent kinase inhibitor 1A (p21, Cip1)	7	70
MDM2	0.715099	0.706609	MDM2	210	MDM2 proto-oncogene, E3 ubiquitin protein ligase	9	115
PPARA	0.714895	-0.402169	PPARA	55	peroxisome proliferator-activated receptor alpha	13	22
UCHL1	0.701246	-0.15665	UCHL1	136	ubiquitin carboxyl-terminal esterase L1 (ubiquitin thiolesterase)	6	22
MXD1	0.67526	-0.334137	MXD1	209	MAX dimerization protein 1	2	14
TXN	0.611098	-0.517326	TXN	16	thioredoxin	15	30
YWHAZ	0.609114	-0.0748627	YWHAZ	164	tyrosine 3-monooxygenase/tryptophan 5-monooxygenase activation protein, zeta	3	59
MIF	0.600827	-0.466968	MIF	290	macrophage migration inhibitory factor (glycosylation-inhibiting factor)	0	9
IGFBP2	-1.60285	1.20589	IGFBP2	279	insulin-like growth factor binding protein 2, 36kDa	1	2
MT1E	-0.10432	1.13866	MT1E	292	metallothionein 1E	0	0
IL6	-4.38087	1.06512	IL6	144	interleukin 6	23	0
HIF1A	0.00906913	1.01563	HIF1A	65	hypoxia inducible factor 1, alpha subunit (basic helix-loop-helix transcription factor)	17	62
CTGF	-0.327444	0.92224	CTGF	206	connective tissue growth factor	3	4
BRCA2	-0.594043	0.821295	BRCA2	79	breast cancer 2, early onset	8	26
EGF	0.0129239	0.654324	EGF	48	epidermal growth factor	15	13
NBN	-0.176982	0.631501	NBN	44	nibrin	22	38
RICTOR	-0.312578	0.600134	RICTOR	303	RPTOR independent companion of MTOR, complex 2	0	20
SOD2	-2.66259	0.583926	SOD2	129	superoxide dismutase 2, mitochondrial	55	11
HRAS	0.183463	-0.503634	HRAS	38	Harvey rat sarcoma viral oncogene homolog	21	12
TCF3	-0.32285	-0.519251	TCF3	59	transcription factor 3	7	13
CREBBP	-0.75098	-0.521309	CREBBP	64	CREB binding protein	11	123
PLAU	-0.480074	-0.521783	PLAU	10	plasminogen activator, urokinase	9	8
H2AFX	-1.00208	-0.54434	H2AFX	212	H2A histone family, member X	12	76
EGFR	-0.0489809	-0.550665	EGFR	40	epidermal growth factor receptor	13	145
PDPK1	0.347977	-0.557312	PDPK1	87	3-phosphoinositide dependent protein kinase 1	4	11
HSF1	0.0173258	-0.575354	HSF1	125	heat shock transcription factor 1	23	31
HMGB1	-0.266106	-0.592613	HMGB1	176	high mobility group box 1	9	30
ATP5O	0.173456	-0.599779	ATP5O	146	ATP synthase, H+ transporting, mitochondrial F1 complex, O subunit	3	4
MAP3K5	-2.10224	-0.636422	MAP3K5	179	mitogen-activated protein kinase kinase kinase 5	4	29
FEN1	-0.258066	-0.668469	FEN1	114	flap structure-specific endonuclease 1	10	22
PDGFRB	-0.817194	-0.68157	PDGFRB	51	platelet-derived growth factor receptor, beta polypeptide	4	23
PYCR1	-0.237189	-0.70911	PYCR1	280	pyrroline-5-carboxylate reductase 1	1	2
TOP3B	0.3743	-0.737144	TOP3B	148	topoisomerase (DNA) III beta	7	4
EEF2	-1.07352	-0.743298	EEF2	103	eukaryotic translation elongation factor 2	5	36
SDHC	0.284917	-0.776974	SDHC	182	succinate dehydrogenase complex, subunit C, integral membrane protein, 15kDa	5	4
GPX4	-0.487254	-0.825186	GPX4	257	glutathione peroxidase 4	2	6
PPARG	-0.00929349	-0.831324	PPARG	263	peroxisome proliferator-activated receptor gamma	8	63
EEF1A1	-0.396885	-0.841317	EEF1A1	189	eukaryotic translation elongation factor 1 alpha 1	5	43
GRN	-0.338978	-0.842472	GRN	300	granulin	0	8
SIRT6	0.246004	-0.866622	SIRT6	239	sirtuin 6	15	28
UBB	0.119267	-0.913105	UBB	66	ubiquitin B	8	10
PTK2B	-0.874032	-0.922791	PTK2B	165	protein tyrosine kinase 2 beta	2	23
GPX1	-0.592648	-0.977123	GPX1	153	glutathione peroxidase 1	27	4
GTF2H2	0.0394741	-1.14125	GTF2H2	111	general transcription factor IIH, polypeptide 2, 44kDa	3	10
FLT1	-3.00847	-1.46946	FLT1	171	fms-related tyrosine kinase 1	3	8
CACNA1A	-1.64712	-1.61355	CACNA1A	133	calcium channel, voltage-dependent, P/Q type, alpha 1A subunit	7	4
JAK2	-0.581209	0.240721	JAK2	215	Janus kinase 2	9	49
PARP1	-0.583959	-0.245744	PARP1	60	poly (ADP-ribose) polymerase 1	39	91
TP53	-0.586702	-0.311424	TP53	6	tumor protein p53	139	221
CEBPB	-0.608637	0.291611	CEBPB	89	CCAAT/enhancer binding protein (C/EBP), beta	9	55
SHC1	-0.617193	-0.335947	SHC1	3	SHC (Src homology 2 domain containing) transforming protein 1	29	67
EFEMP1	-0.619912	0.0309339	EFEMP1	260	EGF containing fibulin-like extracellular matrix protein 1	3	2
SUN1	-0.662815	-0.0700244	SUN1	277	Sad1 and UNC84 domain containing 1	1	0
POLA1	-0.663568	0.110247	POLA1	204	polymerase (DNA directed), alpha 1, catalytic subunit	9	22
SIN3A	-0.672261	-0.056243	SIN3A	200	SIN3 transcription regulator family member A	3	34
HSPA1B	-0.690802	-0.286068	HSPA1B	161	heat shock 70kDa protein 1B	4	16
MXI1	-0.722812	0.389436	MXI1	90	MAX interactor 1, dimerization protein	3	6
VEGFA	-0.729029	0.450622	VEGFA	77	vascular endothelial growth factor A	15	7
STK11	-0.788437	-0.429009	STK11	93	serine/threonine kinase 11	5	18
CDK1	-0.84736	0.399231	CDK1	201	cyclin-dependent kinase 1	4	59
HOXB7	-0.875877	0.01069	HOXB7	213	homeobox B7	5	14
INSR	-0.897845	-0.10067	INSR	42	insulin receptor	33	26
CDK7	-0.930063	-0.254621	CDK7	299	cyclin-dependent kinase 7	0	33
EPS8	-0.935827	-0.119886	EPS8	267	epidermal growth factor receptor pathway substrate 8	5	11
IGFBP3	-0.943382	-0.221694	IGFBP3	73	insulin-like growth factor binding protein 3	10	8
LMNB1	-0.966229	0.0894841	LMNB1	181	lamin B1	5	18
NFKB1	-0.99451	-0.0761041	NFKB1	82	nuclear factor of kappa light polypeptide gene enhancer in B-cells 1	25	59
FOXO1	-1.00898	0.143492	FOXO1	124	forkhead box O1	43	33
CTF1	-1.02196	-0.453422	CTF1	304	cardiotrophin 1	0	4
CCNA2	-1.07613	0.310986	CCNA2	177	cyclin A2	3	39
TOP2A	-1.10085	0.437402	TOP2A	80	topoisomerase (DNA) II alpha	8	42
E2F1	-1.10353	-0.0341131	E2F1	18	E2F transcription factor 1	14	52
FOXM1	-1.10601	-0.149232	FOXM1	131	forkhead box M1	21	24
NCOR2	-1.12013	-0.427064	NCOR2	276	nuclear receptor corepressor 2	1	52
CHEK2	-1.13401	-0.178358	CHEK2	247	checkpoint kinase 2	8	35
HMGB2	-1.18815	-0.349759	HMGB2	178	high mobility group box 2	5	10
BRCA1	-1.18996	0.13524	BRCA1	61	breast cancer 1, early onset	21	131
IRS2	-1.22668	0.294196	IRS2	34	insulin receptor substrate 2	16	26
UCP2	-1.30773	-1.16282	UCP2	235	uncoupling protein 2 (mitochondrial, proton carrier)	22	2
UBE2I	-1.35793	-0.0268027	UBE2I	85	ubiquitin-conjugating enzyme E2I	5	113
NFKB2	-1.39721	-0.281064	NFKB2	20	nuclear factor of kappa light polypeptide gene enhancer in B-cells 2 (p49/p100)	24	17
BLM	-1.4871	-0.0460876	BLM	68	Bloom syndrome, RecQ helicase-like	15	45
NFKBIA	-1.53849	-0.22003	NFKBIA	219	nuclear factor of kappa light polypeptide gene enhancer in B-cells inhibitor, alpha	9	42
FOXO4	-1.53857	-0.424115	FOXO4	183	forkhead box O4	19	18
EGR1	-1.56048	0.128347	EGR1	76	early growth response 1	5	22
PDGFRA	-1.57595	-0.393297	PDGFRA	285	platelet-derived growth factor receptor, alpha polypeptide	4	17
JUND	-1.58211	-0.376437	JUND	45	jun D proto-oncogene	7	24
AGTR1	-1.65014	0.539084	AGTR1	264	angiotensin II receptor, type 1	5	2
PTGS2	-1.66681	0.225296	PTGS2	198	prostaglandin-endoperoxide synthase 2 (prostaglandin G/H synthase and cyclooxygenase)	11	15
FOS	-1.95015	0.158466	FOS	50	FBJ murine osteosarcoma viral oncogene homolog	19	47
IL7	-2.23657	-0.605812	IL7	167	interleukin 7	6	2
STAT5A	-2.9165	-0.473763	STAT5A	23	signal transducer and activator of transcription 5A	5	35
